# Intermittent fasting has a diet-specific impact on the gut microbiota and colonic mucin *O*-glycosylation of mice

**DOI:** 10.1101/2022.09.15.508181

**Authors:** Hasinika K.A.H. Gamage, Abdulrahman M. M. Sathili, Krishnatej Nishtala, Raymond W.W. Chong, Nicolle H. Packer, Ian T. Paulsen

## Abstract

The colonic mucus layer and microbiota adhered to it are vital for mediating host metabolic, immune, and gut health. Yet, how intermittent fasting impacts these microbial communities and *O*-glycosylation of mucin proteins, the predominant component of the colonic mucus layer, remains largely unexplored. Here, using a C57BL/6J mouse model fed either a high-fat diet or normal chow, we examined the impact of a two-day a week fasting regimen on host physiology, faecal and colonic mucosal microbiota, and mucin *O*-glycosylation. Our results demonstrated distinct diet-specific impacts of intermittent fasting on host physiology; mice fed the high-fat diet had a lower body weight and improved glucose tolerance upon fasting, whilst there were no significant changes in mice fed the normal chow. This was observed despite the similar feed and energy intake between groups with and without fasting. There were significant changes in the faecal and colonic mucosal microbiota community structure and composition, and mucin *O-*glycosylation upon fasting in both dietary groups, but the specific nature of these alterations was diet-dependent. Correlation analysis revealed significant associations between fasting-mediated changes in the abundance of specific mucosal bacteria and *O*-glycan structures. While intermittent fasting is a popular means of extending healthy life expectancy, there is a lack of information on its impacts on the mucosal microbiota and colonic mucus layer, which are key determinants of gut health. Our study addresses this knowledge gap and serves as the first report on how intermittent fasting influences colonic mucin *O*-glycosylation and the associations between mucosal glycans and bacteria.
