## Supplementary material for "Intermittent fasting has a diet-specific impact on the gut microbiota and colonic mucin *O*-glycosylation of mice": Table S3

### Sheet: Table S3
			High-fat diet ad libitum (HF)/ % Relative Abundance												High-fat diet with intermittent fasting (HF-IF)/ % Relative Abundance												Normal chow ad libitum (NC)/ % Relative Abundance											Normal chow with intermittent fasting (NC-IF)/ % Relative Abundance
Glycan Composition	Glycan mass	Core type	Mouse_1	Mouse_2	Mouse_3	Mouse_4	Mouse_5	Mouse_6	Mouse_7	Mouse_8	Mouse_9	Mouse_10	Mouse_11	Mouse_12	Mouse_13	Mouse_14	Mouse_15	Mouse_16	Mouse_17	Mouse_18	Mouse_19	Mouse_20	Mouse_21	Mouse_22	Mouse_23	Mouse_24	Mouse_25	Mouse_26	Mouse_27	Mouse_28	Mouse_29	Mouse_30	Mouse_31	Mouse_32	Mouse_33	Mouse_34	Mouse_35	Mouse_36	Mouse_37	Mouse_38	Mouse_39	Mouse_40	Mouse_41	Mouse_42	Mouse_43	Mouse_44	Mouse_45	Mouse_46	Mouse_47
Hex1HexNAc1dHex1	530.22	1	17.5018	24.4702	22.4054	29.2649	24.7202	22.4119	18.7911	10.7658	31.2104	19.4816	28.7722	10.8183	19.1664	25.1174	35.3459	3.82051	48.1896	31.1588	31.0101	39.4974	60.8802	25.8544	31.4989	30.5088	38.7327	35.9584	20.1505	26.9236	26.5725	28.1283	21.737	32.2295	30.4248	25.3066	23.351	25.3805	31.7147	24.1303	19.6536	19.0528	25.4115	22.9244	16.15	41.6018	29.4566	7.42365	4.74968
Hex2HexNAc1dHex1	692.14	1	1.49891	3.79928	2.83368	2.18799	0.701739	0.629459	0.358402	2.50938	0.360481	5.0991	8.4864	2.16699	3.04682	1.51852	0.603104	0.560387	0.36384	1.94597	0.456229	1.13861	0.260784	0.101507	0.243517	0.310531	2.43693	0.752086	0.939642	0.0966749	0.298918	0.450337	0.574274	1.48697	0.126207	0.186884	3.04861	3.17417	2.76883	2.24761	1.81492	0.836441	2.99265	0.365866	1.31086	1.53033	0.581068	1.13362	10.7882
Hex1HexNAc2dHex1a	733.3a	2	4.08959	2.88662	2.41939	1.87699	2.99945	2.43825	10.0271	8.08501	2.90908	15.7991	0.781407	1.75732	2.61475	3.10192	2.45559	0.337655	2.06759	2.0129	1.67137	1.46274	1.97023	1.2097	1.13059	4.82293	2.35329	2.30977	2.93523	0.105577	3.16361	0.400115	4.15666	4.11751	0.657924	0.786083	0.33559	4.58249	4.72621	3.93485	3.48103	3.25484	3.75504	3.3079	6.75001	2.85129	2.89523	9.6108	0.54353
Hex1HexNAc2dHex1b	733.3b	2	15.2954	14.9425	14.6839	9.48976	12.6609	12.5544	5.11111	0.169738	15.6565	5.58624	9.11941	7.34345	13.7374	18.6668	12.2299	0.346333	3.77838	9.97194	16.3065	11.846	1.59394	12.3794	14.3702	13.5451	9.94155	7.54023	11.195	15.0408	15.9804	15.6685	12.5245	11.7867	17.4822	15.0808	8.23523	14.6506	10.5981	14.2981	10.2642	10.7471	8.60616	13.6738	8.00696	3.53861	14.271	7.29481	14.9315
Hex2HexNAc3NeuAc2a	766.7a	4	1.99044	1.27696	1.7534	1.09881	1.37446	2.43767	2.0271	3.53485	1.45172	0.387302	1.71477	3.01002	1.12739	0.991793	1.07857	1.6315	0.218601	1.76183	0.526156	1.99195	0.769046	1.16438	1.7643	0.806747	1.25248	0.947655	2.93051	0.0651987	1.41346	0.221808	1.28779	2.16088	0.942464	2.49041	0.48873	0.985901	0.836472	1.15939	1.86443	3.16707	2.04966	1.06193	2.2021	2.03196	1.07014	3.37124	4.97793
Hex2HexNAc3NeuAc2b	766.7b	4	1.71493	3.18723	3.46906	7.58143	4.74699	5.2957	4.70805	9.13811	1.50641	4.56935	3.39147	2.44786	2.79544	2.94859	2.69634	1.53696	1.46988	2.94054	1.68653	1.50728	6.05956	3.8732	0.29419	2.71056	2.84143	2.21176	3.29265	0.203121	1.5079	0.803024	3.1334	4.41654	0.686765	2.85408	2.25307	3.2383	1.39772	2.58845	1.99799	2.44969	11.4629	3.07355	3.91058	3.50688	2.99909	4.10325	4.6666
Hex1HexNAc2dHex1S1	813.2	2	6.12079	7.95503	8.49943	5.27017	8.05861	7.57254	4.85007	5.55064	8.35511	2.774	4.81759	6.64112	6.14374	12.4403	7.18817	0.0859879	1.51096	3.72465	9.45959	6.33797	0.117188	9.36805	7.81454	9.25994	4.17589	8.51177	5.74788	6.66998	7.37563	11.5847	6.96983	6.37468	10.0926	6.62851	3.50427	6.49997	4.07871	7.30658	3.74748	4.03781	2.07698	8.7784	3.61136	2.58292	6.6199	3.65716	5.41929
Hex2HexNAc2NeuAc1dHex1a	839.8a	4	0.410026	0.19441	0.337112	2.61723	2.22621	3.27059	2.38591	2.49153	1.55429	0.824911	0.772877	6.52922	3.73288	0.268457	1.41357	0.0998112	1.52577	0	1.99948	2.14243	0.402147	1.70011	2.22709	1.44565	2.25646	1.64589	4.48659	5.13248	2.19734	2.91654	2.87922	1.58725	2.00076	1.84944	6.80648	0.23061	0.172334	0.308186	5.28151	5.67791	3.39127	2.2682	2.04573	0.698862	2.07675	4.26141	0.00800289
Hex2HexNAc2NeuAc1dHex1b	839.8b	4	0.194202	0.606991	0.448396	0.61705	0.569182	0.491255	2.53553	1.63647	0.147469	1.48196	0.0599274	0.568156	0.483479	0.10999	0.35534	6.64372	2.59372	0.99605	0.604113	0.0231665	0.0242877	0.310525	0.678474	0.0731047	0.380931	0.452423	0.454022	0.473477	0.181048	1.27322	0.22764	2.18593	0.563944	0.864746	0.940985	0.316093	0.228477	0.270898	0.837107	0.689995	0.0903354	0.125944	0.00425456	1.77255	0.214089	3.8184	0.846681
Hex2HexNAc4NeuAc2a	868.3a	4	0.262357	0.21103	0.266553	0.275304	0.797101	0.865429	3.04754	4.83266	0.559014	0.458141	0.0599274	0.0115364	0.00196049	0.275014	0.0643983	0.0376104	1.1227	0.882116	0.472443	0.193862	0.0278011	0.291552	0.292614	0.583503	0.316046	0.200075	0.543468	0.207834	0.430004	0.2295	0.440841	0.794849	0.273084	1.94291	0.375967	0.136769	0.105614	0.211386	0.804686	0.73118	1.1595	0.708015	2.18699	0.929516	0.794868	5.72891	3.2979
Hex2HexNAc4NeuAc2b	868.3b	4	0.0281986	0.0346889	0.0649029	0.358253	0.140923	0.282604	1.20297	2.88201	0.117744	0.127818	0.257043	0.513598	0.00588147	0.0486304	0.538024	0.026118	0.316928	0.107381	0.171526	0.857429	8.40626	0.355945	0.16747	0.164502	0.123381	0.187683	0.307656	0.255656	0.148771	0.629014	0.228497	1.7678	0.262328	0.598879	0.436116	0.0653317	0.0489779	0.0574495	0.553482	0.307353	0.089893	0.206227	0.242177	1.3331	0.419364	3.65586	7.74088
Hex2HexNAc4NeuAc2c	868.3c	4	0.00428459	0.115375	0.146985	0.199078	0.35805	0.216091	0.790457	5.73577	0.110498	0.700686	0.360986	0.437924	0.0579434	0.134447	0.123299	0.0143649	1.58309	0.109827	0.143785	1.01877	0.113029	0.0820586	0.121055	0.198818	0.0345999	0.208299	0.250738	0.000514186	0.265336	0.339674	0.292219	0.758814	0.0605068	1.66334	5.93162	0.0574469	0.0340728	0.119444	0.090152	0.187614	0.405477	0.146804	3.26664	4.26378	0.335094	5.60409	1.45557
Hex2HexNAc2dHex1a	895.3a	2	2.66691	1.85775	2.34575	1.90345	3.4675	2.1694	1.77791	0.542058	2.73741	0.490994	0.150365	0.106472	2.01778	2.92159	2.96033	0.0598167	0.650042	1.67735	2.55677	1.02097	0.327017	2.75424	2.67957	3.94287	1.90117	1.6736	3.58088	1.21158	4.08445	0.809591	5.43192	2.22612	0.785106	0.830331	0.0523473	2.86645	2.71499	3.30302	2.16292	2.56768	0.983329	3.43772	3.06259	2.57871	2.93632	0.541426	0.17102
Hex2HexNAc2dHex1b	895.3b	2	1.1413	1.12974	1.75246	2.68859	2.83988	1.74078	1.92808	0.944449	3.35944	1.99349	0.38756	0.193078	1.08785	1.1518	2.43785	0.0507907	1.88321	1.59151	2.10727	0.880599	0.490786	4.11431	5.47279	3.52721	1.63524	1.19482	1.74616	0.780728	1.83715	0.717231	3.2849	1.3358	1.0281	1.88286	2.34753	1.91689	1.47458	2.98681	0.882397	0.888832	0.52107	2.80015	0.865125	3.59653	2.59491	1.53919	0.288021
Hex2HexNAc2dHex1c	895.3c	2	6.63404	3.51819	4.14809	8.28785	2.42931	3.39717	0.826304	4.1825	3.32799	0.00513323	0.0521631	1.09354	4.72435	1.87513	3.16744	0.0496382	0.488709	4.59564	3.88572	1.96566	0.279019	3.8806	3.99177	3.28825	4.28442	2.64345	5.21376	4.87862	4.59662	2.21403	4.49557	0.667417	1.90283	2.30757	5.16088	3.3408	6.23754	4.52708	4.37683	6.04085	0.124774	6.54445	0.25109	0.330178	4.02934	0.541426	0.255009
Hex2HexNAc2dHex1d	895.3d	2	6.08303	1.50964	0.968885	0.14659	0.00721977	0.0957427	0.0146797	1.02236	0.00482559	0.0179663	0.0917501	15.6212	0.0348532	0.404465	0.154819	0.245314	0.962306	0.146056	0.101548	0.170027	0.0492781	0.0798279	0.12752	0.0413912	3.13482	3.28187	0.22234	0.0998088	0.0139063	0.0460583	0.184985	4.34089	0.00729622	0.140541	1.19689	1.33841	0.257642	0.579032	0.00694203	0.104483	0.368716	0.0149441	0.489369	2.17783	0.0100235	1.41214	6.50364
Hex2HexNAc2dHex1e	895.3e	2	2.91312	3.51819	2.47145	0.0581883	0.0259723	0.0190897	3.69526	0.16922	0.239579	0.52128	0.133962	0.00143684	4.28509	2.07058	0.081682	0.189599	0.241691	0.00498982	0.0511726	0.287372	0.143006	0.227298	0.0330221	0.0116207	0.15599	0.0126174	0.0179671	0.0078213	0.0468915	0.0199755	0.0496792	0.371224	0.0488121	0.318814	0.169312	2.69594	3.13873	1.79358	0.0496053	0.0143164	1.00807	0.0349611	19.9882	3.55291	0.165642	1.58146	0.113374
Hex2HexNAc2dHex1S1a	975.3a	2	3.31319	2.17719	2.7149	1.27935	1.98317	2.57985	0.363114	1.28542	1.14234	3.34712	0.282632	1.12122	1.86127	2.35302	2.17828	0.0641307	0.619133	1.42961	1.55191	1.78042	0.706927	2.07837	1.362	2.40892	1.49452	1.46249	3.14812	2.90003	3.30271	0.390518	1.02344	0.362457	0.312403	0.637221	0.203288	2.90242	2.98255	2.95707	2.54486	3.33206	2.41516	2.22207	0.408414	0.062806	1.79475	1.97809	0.839512
Hex2HexNAc2dHex1S1b	975.3b	2	1.15724	2.56753	2.13094	1.12702	3.08542	0.980584	0.353582	0.737145	1.69208	2.87872	4.00453	0.567282	3.69945	2.36136	2.51682	0.18326	1.23107	2.05213	2.42097	0.746713	0.025761	2.40246	1.79741	1.14776	1.04264	0.658582	0.880838	0.0582745	1.20926	2.45678	2.49831	1.71668	2.48721	2.29864	0.982929	1.51679	1.97331	1.25794	1.36326	0.867217	4.16815	1.56311	0.622449	0.141604	2.18063	3.94221	2.13298
Hex2HexNAc2dHex2a	1041.4a	2	2.8629	2.2578	2.70767	2.21399	3.82564	2.63725	2.88929	2.11403	3.35172	0.707873	4.38864	2.92199	2.86929	3.50822	3.47126	0.565305	3.02905	3.37838	3.43058	2.30484	0.450439	3.87948	3.72856	2.8647	2.46323	1.81014	3.66198	5.71846	4.55658	5.01038	6.07982	3.90696	5.45954	4.48781	2.53524	2.61453	2.01301	3.48281	3.31151	3.31885	0.254008	3.73109	2.45082	0.616646	2.85488	1.44013	1.22736
Hex2HexNAc2dHex2b	1041.4b	2	10.3973	6.73485	7.32448	3.08488	3.93905	5.98401	4.75894	3.03572	8.34282	0.411172	0.713114	6.19389	10.7154	3.81367	5.96121	1.28573	0.611132	8.45121	6.81476	10.1191	1.59963	9.11374	6.96848	4.79885	6.37427	4.02798	7.64669	12.5461	8.43041	7.57577	6.95489	3.78311	9.3959	5.48364	1.27557	5.80329	9.71576	7.89344	8.83541	8.41761	0.479995	8.07021	4.20631	1.35593	7.35817	2.6092	2.71573
Hex2HexNAc3dHex1a	1098.4a	4	0.181248	0.206456	0.32787	0.448867	0.61216	0.448921	0.104389	0.637849	0.451904	7.2838	2.65479	1.20897	0.025922	0.245556	0.415958	0.100559	0.308378	0.506483	0.218558	0.269277	0.0710497	0.155388	0.342028	0.41583	0.211416	0.236688	0.55137	0.165759	0.530138	0.552733	0.192844	0.166029	0.0958116	1.45251	0.98573	0.244701	0.212198	0.375523	0.409755	0.479651	0.220677	0.665631	0.0524808	0.923276	0.654762	0.619674	6.57459
Hex2HexNAc3dHex1b	1098.4b	4	0.222998	0.0945112	0.102905	0.108226	0.290251	1.48964	0.609625	0.486453	0.0934609	0.737132	3.50674	1.65385	0.5045	0.0505785	0.0844379	0.320418	0.952613	0.228452	0.764491	0.0180762	0.11712	0.0675579	0.184826	0.123211	0.368485	0.248968	0.182641	0.191843	0.194075	0.165325	0.157861	0.0634456	0.0728586	0.543954	5.09036	0.147943	0.244062	0.113062	0.203145	0.238201	14.478	0.183903	1.63123	0.0644679	0.387858	1.31064	2.37423
Hex2HexNAc3dHex1c	1098.4c	4	0.602932	0.226786	0.379562	0.222071	0.278018	0.582811	9.6773	3.20552	0.445154	0.846727	1.00849	0.693037	0.485439	0.0816346	1.58607	0.0471643	6.1497	0.809696	0.556166	0.0474468	0.303579	0.414511	0.601702	0.299078	0.207683	0.160759	0.72149	0.811496	0.599546	0.369629	0.407879	0.0271829	0.20428	2.49917	2.35246	0.16307	0.55082	0.318263	0.769942	0.971228	0.00276537	0.756837	1.03462	0.187571	0.666725	1.08836	0.735058
Hex2HexNAc3dHex1d	1098.4d	4	0.578121	0.244652	0.296406	0.136619	0.357138	0.397494	0.563737	0.772945	0.294446	4.18461	1.20013	0.461747	0.264884	0.0980237	0.3863	0.0961583	4.26768	0.682738	0.0724983	0.151825	0.106762	0.260067	0.37274	0.135358	0.0441419	6.729	0.616627	1.00671	0.337677	0.274558	0.265657	0.00284637	0.362902	1.28733	0.996766	0.176722	0.490822	0.313188	0.367157	0.791487	0.479626	0.298399	1.11605	2.59662	0.451721	2.47233	0.237378
Hex2HexNAc2dHex2S1	1121.4a	2	3.79047	2.71564	3.32832	1.67274	3.14078	3.09197	1.47254	0.920136	2.57881	1.87697	0.153044	3.84105	2.779	3.16965	3.07831	0.163787	1.23159	3.18756	4.00565	2.81632	8.32123	5.22755	2.89178	3.61113	1.66627	1.76091	3.55401	5.24336	2.7097	2.93383	4.76656	3.20948	4.41903	3.22983	0.241564	2.726	2.9801	3.04204	2.85215	3.68268	2.42335	4.41612	2.43099	0.536093	3.0073	5.13424	0.615556
Hex2HexNAc2NeuAc1dHex1a	1186.5a	2	0.213532	0.243203	0.251808	0.908003	0.696831	0.474919	1.43731	0.708474	0.305694	0.291824	1.76726	0.574799	0.119263	0.242136	0.298341	0.0449145	1.1652	0.657286	0.268719	0.0626414	0.067321	0.545972	0.669271	0.347641	0.584216	5.07365	0.569321	0.229297	0.228116	0.294601	0.450808	0.819556	0.159315	0.581656	0.596126	0.530832	0.249888	0.494474	0.474744	0.355461	2.47246	0.433443	0.337703	0.00523645	0.210032	0.580179	0.181357
Hex2HexNAc2NeuAc1dHex1b	1186.5b	2	0.130929	0.206329	0.0980926	0.1495	1.14794	0.25332	0.424987	0.00252885	0.83074	0.235615	2.23093	0.341635	1.00878	0.0415541	1.38287	0.0155942	1.04694	0.39819	0.907647	0.532083	0.233413	0.278338	0.415167	0.286856	0.280865	0.380549	0.246685	0.380768	0.831633	2.31337	0.429395	0.0302	1.5532	1.17027	3.82392	0.133739	0.314311	0.179471	0.597008	0.352543	0.0705723	0.682684	1.03041	0.0217297	0.846774	0.417091	0.338622
Hex2HexNAc2NeuAc1dHex1c	1186.5c	2	0.420189	0.755023	0.601364	0.395589	0.268248	0.220456	2.58841	0.476856	0.150113	0.69273	1.23803	0.0779018	1.08764	1.00317	0.155951	0.00806972	1.57668	0.660395	0.289365	0.453175	0.431648	0.270201	0.383775	0.184791	0.357284	0.0698462	0.233994	0.292556	0.235496	0.34494	0.279912	0.437203	0.542267	0.394598	0.47616	0.627861	0.302836	0.347485	1.12598	0.9814	0.769142	0.108347	0.834083	0.48931	0.231035	0.278135	0.133548
Hex2HexNAc2NeuAc1dHex1d	1186.5d	2	0.454665	1.28875	1.49357	2.34048	1.96518	2.74394	0.090688	0.141341	1.68129	0.0628821	0.849208	7.0793	0.0286449	1.66351	0.450947	0.0955703	1.35696	0.978217	0.284948	1.95633	0.589852	0.877956	2.57833	1.85734	0.90441	1.07248	1.51716	1.17797	0.999073	4.11528	1.11142	0.331175	2.10127	2.25678	5.85926	1.20706	1.35248	1.34143	1.23125	0.722112	0.34416	0.498703	1.24245	0.954789	1.06507	1.14043	0.0379304
Hex2HexNAc3NeuAc1	1243.5a	4	0.747412	0.732532	0.816473	2.06473	1.13896	1.57051	1.56196	1.35781	0.553788	0.300551	1.05272	1.96583	0.910757	0.375284	0.684976	77.4596	0.647321	2.55505	0.194845	0.214793	2.36666	0.15795	0.667406	0.532531	1.03443	1.38036	1.655	0.278456	0.88073	1.00599	0.365977	1.44288	0.831058	0.714285	1.2381	0.536272	0.485195	0.527456	1.71071	2.52236	0.757122	0.603387	0.78203	1.13781	0.821393	1.91415	3.23659
Hex2HexNAc3dHex2a	1244.5a	4	0.75638	0.497156	0.436662	0.441256	0.723787	0.743798	0.297762	0.352942	0.476324	1.02074	3.43407	2.07099	0.616901	0.417251	0.770238	0.0814393	0.268233	0.696629	0.742148	0.422847	0.0913253	0.529172	0.421856	0.783489	0.537668	0.375479	0.892703	1.0114	1.03029	0.597112	1.21488	1.0952	0.605068	1.07293	0.054748	0.677715	0.566661	0.622274	1.08072	0.98898	0.939931	0.767384	0.634333	1.23583	0.672939	1.74024	1.41747
Hex2HexNAc3dHex2b	1244.5b	4	1.23875	0.605314	0.64019	0.390039	0.79596	0.801014	2.10137	0.925468	0.71181	1.04102	0.380287	1.09279	0.604485	0.341631	0.537144	0.0762532	0.453434	0.651685	0.946348	0.607825	0.201442	0.898466	0.245144	0.652779	0.276633	0.396433	1.13517	1.24282	0.742756	0.959289	0.772661	1.9244	1.01853	1.26106	0.153208	0.55265	0.649304	0.639139	1.3169	1.34205	1.33553	1.10182	0.654608	0.819237	1.07409	2.22613	2.07563
Hex2HexNAc2NeuAc2a	1331.5a	2	0.645778	1.34644	1.31792	0.658195	0.366444	0.400417	0.523504	0.521248	0.0363954	7.66289	0.353823	0.951231	0.856626	1.06774	0.174353	0.0942526	0.0459515	0.31142	0.37088	0.574022	0.156663	1.1483	0.492886	1.36896	0.350895	0.23083	0.373659	0.133721	0.0737401	0.521811	0.00356298	0.100847	0.15356	0.90434	1.48386	1.39367	0.655252	0.962767	0.440237	0.326221	1.20058	0.0865892	0.883926	0.0249907	0.748227	0.0486533	0.650777
Hex2HexNAc2NeuAc2b	1331.5b	2	0.864491	0.0721986	0.0898863	1.5728	2.47363	2.41876	0.29914	0.670937	0.0171006	0.680923	0.240912	0.0188664	0.899212	0.0637953	0.51313	0.0581728	0.27484	0.932192	0.0589474	0.270778	0.343258	0.73624	0.0505787	0.934448	1.58106	1.31547	2.55126	0.234357	0.0451321	0.0162615	2.43734	0.0102185	0.835906	0.517859	0.140904	3.04975	0.102415	0.645898	5.55268	3.47881	0.110025	0.0115798	0.978192	4.17897	0.233552	0.00339031	0.294482
Hex2HexNAc2NeuAc2c	1331.5c	2	0.178159	1.23454	1.5444	1.03018	0.922064	1.00772	0.103012	0.0259283	0.830808	0	0.36536	0.191662	0.266409	2.19143	0.269867	0.0129859	0.941822	0.376715	0.486014	0.229338	0.0726931	0.087707	0.0808785	0.0629519	0.402421	0.61949	0.678279	0.0698688	1.16062	0.12926	0.0291795	0.0806662	0.0863177	0.143218	0.797413	0.555714	0.861654	1.42795	0.403308	0.392357	0.777696	0.883423	0.248452	0.243981	0.111354	0.559778	1.20969
Hex2HexNAc2NeuAc2d	1331.5d	2	0.183042	0.415758	0.662988	0.781626	0.145198	0.269075	1.44434	0.862825	0.400067	0.398852	0.191757	0.541044	0.226437	0.699668	0.0320607	2.7544	0.672195	0.556612	0.211305	0.269919	0.00482807	0.0667306	0.0364437	0.0410745	0.372136	0.139805	0.187719	0.678749	0.38348	0.0506499	0.0639454	0.00187861	0.0159644	0.410598	0.884203	0.290478	0.463474	0.586692	0.453949	0.174387	0.0594739	0.429047	0.429164	0.0443373	0.0401643	0.377925	0.942007
Hex1HexNAc3NeuAc2a	1372.5a	4	0.31706	0.280179	0.375459	0.360219	0.399673	0.610498	0.840658	9.39462	0.153394	0.584932	1.10729	0.775478	0.286667	0.224799	0.111707	0.0610366	1.42626	0.502389	0.0127586	0.00107203	0.582735	0.238226	0.0951062	0.147181	0.314635	0.31228	0.337869	0.214369	0.246278	0.170455	0.201888	0.187149	0.0785485	0.905038	0.336457	0.299141	0.351708	0.250257	0.543203	0.86051	0.525605	0.158499	0.482262	0.174998	0.22221	0.938139	1.38646
Hex1HexNAc3NeuAc2b	1372.5b	4	0.154744	0.162872	0.180367	0.24718	0.29288	0.323108	0.169705	6.23773	0.0834515	0.438891	6.54144	1.45254	0.00283182	0.233089	0.144467	0.141212	0.551418	0.199286	0.201117	0.152042	0.506063	0.243954	0.0564841	0.285524	0.16213	0.141382	0.664082	0.00776154	0.182606	0.0703922	0.33853	0.0424109	0.175643	0.24306	2.36016	0.278764	0.15393	0.198383	0.447734	0.608584	0.0198738	0.289464	1.13452	0	0.0627386	1.30959	1.68052
Hex2HexNAc3NeuAc1dHex1a	1389.5a	4	0.117677	0.35159	0.258174	0.049298	2.41256	3.34911	1.89452	0.300263	1.39543	2.93903	1.79848	0.614947	0.527808	0.0350805	1.46575	0.0367971	0.0153172	0.617408	0.289799	0.426089	0.243455	0.105401	0.219713	0.0904041	0.453782	0.170785	0.495608	0.681542	0.134035	3.11241	0.342744	0.0947842	0.00942481	0.175946	0.416144	0.140351	0.302203	0.260436	1.08796	0.864037	0.423765	0.00897637	0.327244	3.57279	0.234335	1.53986	0.354545
Hex2HexNAc3NeuAc1dHex1b	1389.5b	4	1.76944	3.082	2.64996	3.74316	0.407462	0.436938	0.352603	0.368572	0.324256	0.933992	0.676808	3.35011	3.89299	1.59382	0.365062	0.482021	1.10537	4.56097	1.6856	3.1561	0.409842	2.39814	2.38697	1.30802	2.19979	1.44559	2.94736	2.52551	0.819224	0.0103721	1.63995	1.306	1.606	1.47517	0.451421	1.78197	1.36996	1.80259	4.10174	2.65859	0.151026	2.49824	1.50733	1.4515	2.53201	0.42094	0.711507
Hex2HexNAc3NeuGc1dHex2	1551.6	4	0.152053	0.286888	0.254818	0.652395	0.20787	0.29583	0.999887	0.264707	0.0486329	0.121914	0.449729	0.976615	0.395475	0.0788467	0.0701595	0.0150439	1.08466	0.991795	0.00366504	0.0746884	0.0827119	0.0710868	0.0428262	0.0697164	0.357616	0.0476531	0.535312	0.0453711	0.0227852	0.10675	0.071601	0.248431	0.0723176	0.120323	1.62934	0.17189	0.122448	0.137732	0.905402	0.516559	0.623904	0.0578192	0.195828	0.281733	0.0678578	0.631669	1.13962
