## Supplementary material for "Intermittent fasting has a diet-specific impact on the gut microbiota and colonic mucin *O*-glycosylation of mice": Table S1

### Sheet: Table S1
Table S1 Nutritional information and ingredients of the high fat diet and normal chow diet used in the study.
A
Nutritional parameters	High fat diet	Normal chow
	(Speciality Feeds, Australia- SF04-001)	(Speciality Feeds, Australia- Meat free rat and mouse diet
Protein	0.226	0.2
Total fat	0.235	0.048
Crude fibre	0.054	0.048
Acid detergent fibre	0.054	0.076
Neutral detergent fibre	NA	0.164
Total carbohydrate	NA	0.594
Digestible energy	19 MJ/kg	14.0 MJ/kg
% Total calculated energy from protein	0.21	0.23
% Total calculated energy from lipids	0.43	0.12
Ingredients	Casein, sucrose, lard, soya bean oil, cellulose, wheat starch, dextrinised starch, L methionine, calcium carbonate, sodium chloride, AIN93 trace minerals, potassium citrate, dicalcium phosphate, potassium sulphate, choline chloride, AIN93 vitamins	Wheat, barley, lupins, soya meal, fish meal, mixed vegetable oils, canola oil, salt, calcium carbonate, dicalcium phosphate, magnesium oxide and a vitamin and trace metal premix.
NA- data not available.
